# Uncovering the hidden diversity and functional roles of root endophytic *Streptomyces* under drought stress

**DOI:** 10.1101/2025.06.25.661566

**Authors:** Citlali Fonseca-Garcia, Dean Pettinga, Daniel Caddell, Hannah Ploemacher, Katherine Louie, Benjamin P. Bowen, Joelle Park, Jesus Sanchez, Alen Zimic-Sheen, Matthew F. Traxler, Trent R. Northen, Devin Coleman-Derr

## Abstract

The genus *Streptomyces* has consistently been found to be enriched in drought-stressed plant root microbiomes, yet the ecological basis and functional variation underlying this enrichment at the strain and isolate level remain unclear. Using two 16S rRNA sequencing methods with different levels of taxonomic resolution, we confirmed drought-associated enrichment of *Streptomyces* in field-grown sorghum roots and identified five closely related but distinct ASVs belonging to the genus with variable drought enrichment patterns. From a culture collection of sorghum root endophytes, we selected 12 *Streptomyces* isolates representing these ASVs for phenotypic and genomic characterization. Whole-genome sequencing revealed substantial variation in gene content, even among closely related isolates, and exometabolomic profiling showed distinct metabolic responses to media supplemented with drought-versus well-watered root tissue. Traits linked to drought survival, including osmotic stress tolerance, siderophore production, and carbon utilization, varied widely among isolates and were not phylogenetically conserved. Using a broader panel of 48 *Streptomyces*, we demonstrate that drought enrichment (DE) scores, determined through mono-association experiments in gnotobiotic sorghum systems, showed high variability and lacked correlation with plant growth promotion. Pangenome-wide association identified gene clusters involved in osmolyte transport (e.g., proP) and membrane biosynthesis (e.g., fabG) as positively associated with DE, though most associations lacked phylogenetic signal. Collectively, these results demonstrate that *Streptomyces* enrichment under drought is not a conserved genus-level trait but is instead strain-specific and functionally heterogeneous. Furthermore, enrichment in the root microbiome does not predict beneficial effects on plant growth. This work underscores the need to resolve functional traits at the strain level and highlights the complexity of microbe-host-environment interactions under abiotic stress.

**Importance:** Understanding how beneficial microbes respond to drought is critical for developing microbiome-based strategies to enhance crop resilience. The *Streptomyces* genus is consistently enriched in drought-stressed root microbiomes, yet our study reveals that this enrichment is not a uniform isolate-level response. Instead, we show that drought enrichment is highly strain-specific and functionally diverse, with key associated traits like osmotic stress tolerance and siderophore production varying independently of phylogeny. Importantly, enrichment does not predict a microbe’s ability to promote plant growth under stress. By integrating high-resolution taxonomic, genomic, and metabolomic approaches, we uncover the ecological and functional complexity underlying *Streptomyces* responses to drought. These findings emphasize the importance of resolving microbial function at the strain level and caution against assuming functional traits based on taxonomic identity itself.
