## Supplementary material for "Uncovering the hidden diversity and functional roles of root endophytic *Streptomyces* under drought stress": S1 Table

S1 Table. Significant differences of ASVs identified in both full-length and V3-V4 16S rRNA sequencing datasets. Differentially abundant ASV’s were identified using normalized ASVs abundances data from both full-length and V3-V4 16S rRNA amplicon sequencing of root microbiomes. Statistical comparisons were performed using Holm–Sidak corrected significance testing (α = 0.05).
16S rRNA sequencing	ASV id	Mean of Drought	Mean of Water	Difference	SE of difference	t ratio	df	P value	Adjusted P Value
full-length (PacBio)	AC2	3.148	1.394	1.754	0.7765	2.259	2	0.152425	0.152425
full-length (PacBio)	AC5	1.944	0	1.944	0.4716	4.122	4	0.014584	0.043117
full-length (PacBio)	AC6	2.217	0	2.217	0.3952	5.609	4	0.004962	0.019702
full-length (PacBio)	AC8	2.261	0	2.261	0.2527	8.946	3	0.002947	0.01465
V3-V4 (Illumina)	ASV650	16.714	12.345	4.369	1.275	3.941	4	0.016952	0.043117
Statistical significance determined using the Holm-Sidak method, with alpha = 0.05.
Each row was analyzed individually, without assuming a consistent SD.
Number of t tests: 5.
