## Supplementary material for "Uncovering the hidden diversity and functional roles of root endophytic *Streptomyces* under drought stress": S2 Table

S2 Table. PERMANOVA analysis of the phenotyping data collected from the osmotolerance and siderophore production assays. The analysis was conducted using the Euclidean distance of control and DC isolates samples per phenotyping condition.
	Df	SumsOfSqs	MeanSqs	F.Model	R2	Pr(>F)
Isolate	11	3.34E+14	3.04E+13	4.011517583	0.550711524	0.001
Residuals	36	2.73E+14	7.58E+12		0.449288476
Total	47	6.07E+14			1
	Df	SumsOfSqs	MeanSqs	F.Model	R2	Pr(>F)
Ac_group	3	2.35E+14	7.85E+13	9.287501214	0.387719634	0.001
Residuals	44	3.72E+14	8.45E+12		0.612280366
Total	47	6.07E+14			1
